# Congruence between noise and plasticity in protein expression

**DOI:** 10.1101/2024.08.18.608377

**Authors:** Saburo Tsuru, Chikara Furusawa

## Abstract

Gene expression responds to various perturbations, such as mutations, environmental changes, and stochastic perturbations. The variability in gene expression levels differs among genes, influencing the availability of adaptive variants or mutants and thereby affecting nongenetic and genetic adaptations. Different types of variability are interdependent, suggesting global canalization/decanalization against different perturbations and a common underlying mechanism. Despite this, the relationship between plasticity (variability in response to environmental changes) and noise (variability among cells under the same conditions) in gene expression remains debatable. Previous studies reported a positive correlation between plasticity and noise, but these variabilities are often measured at different levels: plasticity at the mRNA level and noise at the protein level. This methodological discrepancy complicates the understanding of their relationship. We investigated this by measuring protein expression levels of essential and nonessential genes in *Escherichia coli*. Using flow cytometry, we quantified noise and plasticity from the same dataset. Essential genes exhibited lower noise and plasticity than nonessential genes. Nonessential genes showed a positive correlation between noise and plasticity, while essential genes did not. This study provides empirical evidence of essentiality-dependent coupling between noise and plasticity in protein expression, highlighting the organization of different types of variabilities.
