## Supplementary Table for "Congruence between noise and plasticity in protein expression"

### Sheet: Table S1
Order	gene	b number	Essentiality	Mean of Epop	SD of Epop	DMv	Regulator	Metabolic Sensory Regulator (MSR)
1	glmU	b3730	essential	2.34256	0.117857	-0.00411779	RpoD;NagC	NagC
2	kdsB	b0918	essential	2.37038	0.152495	-0.00355703	RpoD	NA
4	pgk	b2926	essential	2.96874	0.0902292	-0.00911526	Crp;Cra;RpoS;RpoD	Cra;Crp
9	tmk	b1098	essential	2.31645	0.25277	0.00186218	NA	NA
13	murG	b0090	essential	2.2504	0.138266	0.00185155	LexA;MraZ;PdhR;RpoD	MraZ;PdhR
14	pyrH	b0171	essential	2.74956	0.217789	0.0236887	RpoD	NA
18	msbA	b0914	essential	2.33735	0.150104	-0.00123978	Lrp	Lrp
20	fabI	b1288	essential	2.37245	0.221229	-0.00294944	FadR	FadR
21	tsf	b0170	essential	2.2641	0.182625	-0.00188984	RpoD	NA
23	topA	b1274	essential	2.51632	0.131358	-0.0073913	RpoH;RpoS;RpoD;Fis;Lrp	Fis;Lrp
24	valS	b4258	essential	2.67644	0.15187	-0.00871393	RpoH;RpoD	NA
31	gmk	b3648	essential	2.42802	0.14315	-0.00549028	RpoD;Nac	Nac
35	infA	b0884	essential	3.31265	0.153616	-0.00285795	RpoD;YeiE	NA
42	kdsA	b1215	essential	2.63724	0.152095	-0.00178419	RpoD;GlaR;Nac	GlaR;Nac
46	prfA	b1211	essential	2.40079	0.148963	-0.000265297	ArcA;Fnr;IHF;RpoD	IHF
49	nusA	b3169	essential	2.78693	0.137795	0.000230303	ArgR;Crp;Fis;RpoD;Nac	ArgR;Crp;Fis;Nac
57	csrA	b2696	essential	3.19114	0.118817	0.0233732	RpoS;RpoD;DksA	NA
58	dfp	b3639	essential	2.41773	0.162063	0.000281718	NA	NA
64	metG	b2114	essential	2.65895	0.194641	0.00141307	RpoD	NA
69	nrdA	b2234	essential	2.78905	0.134613	0.0665661	ArgP;Crp;Fis;H-NS;NrdR;RpoD;DnaA	ArgP;Crp;DnaA;Fis;NrdR
75	trpS	b3384	essential	2.68174	0.173081	-0.00424788	RpoD	NA
79	eno	b2779	essential	3.2653	0.174818	0.0037304	Cra;RpoS;RpoD;Lrp	Cra;Lrp
3	yjiY	b4354	nonessential	2.23316	0.168331	0.000759103	BtsR;Crp;RpoS	Crp
5	yggX	b2962	nonessential	2.81112	0.1279	-0.0105587	NA	NA
6	yhgI	b3414	nonessential	2.83529	0.150957	-0.0166982	Crp;GntR;IscR;RpoH;RpoD	Crp;IscR
7	nuoA	b2288	nonessential	2.8299	0.149446	-0.0151629	ArcA;Fnr;Fis;IHF;NarL;RpoD;Lrp;CpxR	Fis;IHF;Lrp
8	gadE	b3512	nonessential	2.26183	0.181194	-5.47863e-05	ArcA;Crp;EvgA;FliZ;GadE;GadW;GadX;H-NS;PhoP;YdeO;RpoS;RpoD;Nac;TorR	Crp;GadE;GadW;GadX;Nac;YdeO
10	proA	b0243	nonessential	2.50432	0.150955	-0.00615992	NA	NA
11	atpA	b3734	nonessential	2.31607	0.211247	0.00445198	RpoD;Lrp	Lrp
12	carA	b0032	nonessential	2.68436	0.38406	0.0339265	ArgR;Fis;PepA;PurR;RutR;RpoD;IHF	ArgR;Fis;IHF;PurR;RutR
15	gadA	b3517	nonessential	2.46464	0.287915	0.042199	AdiY;ArcA;Crp;Fnr;Fis;GadE-RcsB;GadX;H-NS;RcsB;TorR;RpoS;RpoD;GadW	Crp;Fis;GadW;GadX
16	yfiD	b2579	nonessential	2.78316	0.304965	0.0270849	ArcA;Crp;Fis;Fur;PdhR;RpoD;Fnr	Crp;Fis;Fur;PdhR
17	trxA	b3781	nonessential	3.36912	0.153295	0.0027101	Crp;RpoD	Crp
19	ydfG	b1539	nonessential	2.69723	0.158411	0.0120856	NA	NA
22	pps	b1702	nonessential	2.71949	0.209212	0.0049589	Cra;RpoD;Lrp;PdhR	Cra;Lrp;PdhR
25	gatZ	b2095	nonessential	2.78362	0.181296	0.0439754	ArcA;Crp;GatR;RpoD	Crp;GatR
26	yhbY	b3180	nonessential	2.73874	0.176676	-0.0111796	Lrp	Lrp
27	hupA	b4000	nonessential	3.71308	0.207309	0.010166	Crp;Fis;Nac	Crp;Fis;Nac
28	nrdH	b2673	nonessential	2.37637	0.179236	0.0034986	Fur;IscR;NrdR;RpoD	Fur;IscR;NrdR
29	lpxM	b1855	nonessential	2.31934	0.17106	-0.00041712	NA	NA
30	guaA	b2507	nonessential	2.25297	0.182506	0.00220774	Crp;DnaA;Fis;PurR;RpoD	Crp;DnaA;Fis;PurR
32	purB	b1131	nonessential	2.5555	0.267088	0.0120097	PurR;RpoD	PurR
33	dsbG	b0604	nonessential	2.30167	0.134249	-0.00270043	OxyR;Nac	Nac;OxyR
34	fucK	b2803	nonessential	2.29566	0.150946	-0.00114073	Crp;FucR;RpoD	Crp
36	pstB	b3725	nonessential	3.11831	0.130654	-0.0123682	Fnr;IHF;PhoB;RpoS;RpoD	IHF
37	rcsB	b2217	nonessential	2.9623	0.117487	-0.00272633	H-NS;RpoD	NA
38	pepT	b1127	nonessential	2.35935	0.170131	0.003128	Fnr	NA
39	yqjI	b3071	nonessential	2.52877	0.189656	0.0011973	Fnr;NfeR	NA
40	asnC	b3743	nonessential	2.46688	0.216618	-0.00076994	AsnC;Nac;RpoD	AsnC;Nac
41	arcB	b3210	nonessential	2.42322	0.161337	0.00576204	Lrp	Lrp
43	fklB	b4207	nonessential	2.76221	0.162482	0.00758815	Nac	Nac
44	phnK	b4097	nonessential	2.23887	0.163115	0.000930509	PhoB;RpoD	NA
45	astC	b1748	nonessential	2.26997	0.156154	0.00167788	ArgR;NtrC;RpoS;RpoN;RpoD;Lrp;Rob	ArgR;Lrp
47	lysU	b4129	nonessential	2.25942	0.189096	0.00242352	Lrp;RpoD;Nac	Lrp;Nac
48	ppc	b3956	nonessential	2.7681	0.164415	0.0779665	Cra;Nac	Cra;Nac
50	pepD	b0237	nonessential	2.66344	0.146374	-0.00492337	CsgD;RpoD;Lrp	Lrp
51	yafV	b0219	nonessential	2.31867	0.180113	0.00310567	Nac	Nac
52	baeR	b2079	nonessential	2.32211	0.155744	0.00123173	BaeR;CpxR;RpoS	NA
53	fur	b0683	nonessential	2.91472	0.155742	-0.00478817	Crp;Fur;OxyR;SoxS;RpoD	Crp;Fur;OxyR
54	ppiB	b0525	nonessential	3.26889	0.138533	-0.00263788	GlaR;Nac	GlaR;Nac
55	plsX	b1090	nonessential	2.34302	0.191784	0.0126015	RpoD	NA
56	pflB	b0903	nonessential	2.94651	0.110455	-0.00407385	ArcA;Crp;Fnr;Fis;IHF;NarL;RpoD;YeiE	Crp;Fis;IHF
59	ybeB	b0637	nonessential	2.50987	0.21793	0.00394654	NA	NA
60	cobB	b1120	nonessential	2.25852	0.143992	-0.000202598	NA	NA
61	qor	b4051	nonessential	2.22865	0.175944	0.00328606	NA	NA
62	cydC	b0886	nonessential	2.30532	0.172622	0.00301095	ArcA;Fnr;NarL;RpoD;Lrp	Lrp
63	wbbK	b2032	nonessential	2.55449	0.183628	-0.00172505	NA	NA
65	pykA	b1854	nonessential	2.73967	0.1323	0.0004615	RpoS;RpoD;Fnr	NA
66	aroE	b3281	nonessential	2.33158	0.179498	0.00485323	Nac	Nac
67	dnaJ	b0015	nonessential	2.33744	0.176897	0.0018253	RpoH	NA
68	nadC	b0109	nonessential	2.34204	0.14376	-0.000916114	Crp;Nac	Crp;Nac
70	sucA	b0726	nonessential	2.75976	0.216948	0.00623737	Crp;Fnr;Fur;IHF;RpoS;RpoD;ArcA;Nac	Crp;Fur;IHF;Nac
71	guaC	b0104	nonessential	2.41664	0.206649	0.00393484	NA	NA
72	gpp	b3779	nonessential	2.31156	0.165733	0.000287083	NA	NA
73	metJ	b3938	nonessential	2.65742	0.185623	0.00399133	Fur;RpoD	Fur
74	pgm	b0688	nonessential	2.64905	0.173637	0.00403968	HU	HU
76	hrpA	b1413	nonessential	2.30051	0.201781	0.00520646	NA	NA
77	secB	b3609	nonessential	3.32	0.143743	0.00558221	Crp;RpoD	Crp
78	speD	b0120	nonessential	2.3803	0.115254	0.00119901	RpoD	NA
80	yfiA	b2597	nonessential	3.10993	0.16287	0.0249526	Crp;RpoH;ZraR	Crp
81	tnaA	b3708	nonessential	2.57356	0.407684	0.0222787	Crp;TorR;RpoD;Nac;ZraR	Crp;Nac
82	tldD	b3244	nonessential	2.45137	0.163317	0.000974049	NA	NA
83	fadE	b0221	nonessential	2.25844	0.189111	0.0035551	ArcA;FadR;PdhR;OmpR	FadR;PdhR
84	cydA	b0733	nonessential	2.57134	0.197191	0.00462305	ArcA;Cra;H-NS;HypT;RpoD;Fnr;Nac	Cra;HypT;Nac
85	deoD	b4384	nonessential	2.86319	0.149661	0.00778624	CytR;DeoR;Fis;ModE;RpoD;Crp	Crp;CytR;DeoR;Fis;ModE
86	cspA	b3556	nonessential	3.34856	0.211177	0.041941	Fis;H-NS;RpoD	Fis
87	rhlB	b3780	nonessential	2.47437	0.142564	0.00310241	NA	NA
88	katE	b1732	nonessential	2.5526	0.207775	0.0150148	Fis;Fur;RpoS;Lrp	Fis;Fur;Lrp
89	tktB	b2465	nonessential	2.34785	0.155174	0.00302589	PhoB;RpoS;DksA	NA

### Sheet: Table S2
Table S2 Medium Composition
Category	Category within Supplements	Names	Molecular Formula	Molecular Weight	Stock solution name	Weight in stock	Weight unit	Stock volume	Volume unit	Stock concentration	Stock concentration unit	Dilution rate for final concentration	Final concentration	Final conc unit	Company	Catalog Number	URL
Basal		Sodium Dihydrogenphosphate Dihydrate	Na2HPO4・12H2O	358.14	10x M9 Salts	85.5	g	500	mL	0.477467	M	10	47.7467	mM	Wako, Japan	196-02835	https://labchem-wako.fujifilm.com/jp/product/detail/W01W0119-0283.html
Basal		Potassium Dihydrogenphosphate	KH2PO4	136.09	10x M9 Salts	15	g	500	mL	0.220442	M	10	22.0442	mM	Wako, Japan	164-22635	https://labchem-wako.fujifilm.com/jp/product/detail/W01W0116-2263.html
Basal		Sodium Chloride	NaCl	58.44	10x M9 Salts	2.5	g	500	mL	0.0855578	M	10	8.55578	mM	Wako, Japan	191-01665	https://labchem-wako.fujifilm.com/jp/product/detail/W01W0119-0166.html
Basal		Ammonium Chloride	NH4Cl	53.49	10x M9 Salts	5	g	500	mL	0.186951	M	10	18.6951	mM	Wako, Japan	014-03005	https://labchem-wako.fujifilm.com/jp/product/detail/W01W0101-0300.html
Basal		Magnesium Sulfate Heptahydrate	MgSO4・7H2O	246.47	500x MgSO4	2.46	g	10	mL	0.998093	M	500	1.99619	mM	Wako, Japan	138-00415	https://labchem-wako.fujifilm.com/jp/product/detail/W01W0113-0041.html
Basal		Calcium Chloride Dihydrate	CaCl2・2H2O	147.01	1000x CaCl2	0.147	g	10	mL	0.0999932	M	1000	0.0999932	mM	Wako, Japan	036-19731	https://labchem-wako.fujifilm.com/jp/product/detail/W01W0103-1973.html
Basal		(+)-Biotin	C10H16N2O3S	244.31	1000x Biotin	0.01	g	10	mL	0.00409316	M	1000	4.09316	uM	Wako, Japan	023-08711	https://labchem-wako.fujifilm.com/jp/product/detail/W01W0102-0871.html
Basal		Iron(II) Sulfate Heptahydrate	FeSO4・7H2O	278.01	1000x FeSO4	0.03	g	10.7143	mL	0.0100716	M	1000	10.0716	uM	Wako, Japan	094-01082	https://labchem-wako.fujifilm.com/jp/product/detail/W01W0109-0108.html
Carbon sources		D(+)-Glucose	C6H12O6	180.16	100x carbon source	20	g	100	mL	1.11012	M	100	11.1012	mM	Wako, Japan	049-31165	https://labchem-wako.fujifilm.com/jp/product/detail/W01W0104-3116.html
Carbon sources		Glycerol	HOCH2CHOHCH2OH	92.09	100x carbon source	40	g	100	mL	4.34358	M	100	43.4358	mM	Wako, Japan	075-00616	https://labchem-wako.fujifilm.com/jp/product/detail/W01W0107-0061.html
Carbon sources		D(+)-Mannose	C6H12O6	180.16	100x carbon source	20	g	100	mL	1.11012	M	100	11.1012	mM	Wako, Japan	132-00871	https://labchem-wako.fujifilm.com/jp/product/detail/W01W0113-0087.html
Supplements	Casamino acids	Bacto™ Casamino Acids			5x Casamino acids	15	g	100	mL	15	%(w/v)	5	3	%(w/v)	Thermo Fisher Scientific, USA	223050	https://www.thermofisher.com/order/catalog/product/jp/ja/223050
Supplements	Amino acids (6B, 12, 20)	L-Alanine	CH3CH(NH2)COOH	89.09	6B,12,20	1.78	g	25	mL	0.799192	M	792.308	1.00869	mM	Wako, Japan	010-01042	https://labchem-wako.fujifilm.com/jp/product/detail/W01W0101-0104.html
Supplements	Amino acids (6B, 12, 20)	L-Aspartic Acid Potassium Salt n-Hydrate	C4H6NO4K・nH2O	171.19	6B,12,20	1.71	g	25	mL	0.399556	M	412	0.969796	mM	Wako, Japan	358-18402	https://labchem-wako.fujifilm.com/jp/product/detail/W01W0235-1840.html
Supplements	Amino acids (12, 20)	Sodium Hydrogen L(+)-Glutamate Monohydrate	HOOCCH(NH2)CH2CH2COONa・H2O	187.13	12,20	2.81	g	25	mL	0.600652	M	605.882	0.991367	mM	Wako, Japan	194-02032	https://labchem-wako.fujifilm.com/jp/product/detail/W01W0119-0203.html
Supplements	Amino acids (12, 20)	Glycine	C2H5NO2	75.07	12,20	1.5	g	25	mL	0.799254	M	792.308	1.00877	mM	Wako, Japan	073-00732	https://labchem-wako.fujifilm.com/jp/product/detail/W01W0107-0073.html
Supplements	Amino acids (6A, 12, 20)	L-Histidine Hydrochloride Monohydrate	C6H9N3O2・HCl・H2O	209.63	6A,12,20	1.05	g	25	mL	0.200353	M	206	0.972587	mM	Wako, Japan	084-00702	https://labchem-wako.fujifilm.com/jp/product/detail/W01W0108-0070.html
Supplements	Amino acids (12, 20)	L(+)-Lysine Monohydrochloride	H2N(CH2)4CH(NH2)COOH・HCl	182.65	12,20	1.83	g	25	mL	0.400766	M	412	0.972734	mM	Wako, Japan	121-01462	https://labchem-wako.fujifilm.com/jp/product/detail/W01W0112-0146.html
Supplements	Amino acids (6A, 12, 20)	L-Methionine	CH3S(CH2)2CH(NH2)COOH	149.21	6A,12,20	0.75	g	25	mL	0.201059	M	206	0.976014	mM	Wako, Japan	133-01602	https://labchem-wako.fujifilm.com/jp/product/detail/W01W0113-0160.html
Supplements	Amino acids (6A, 12, 20)	L(-)-Proline	C5H9NO2	115.13	6A,12,20	1.15	g	25	mL	0.399548	M	412	0.969778	mM	Wako, Japan	161-04602	https://labchem-wako.fujifilm.com/jp/product/detail/W01W0116-0460.html
Supplements	Amino acids (6A, 12, 20)	L(-)-Threonine	CH3CH(OH)CH(NH2)COOH	119.12	6A,12,20	1.19	g	25	mL	0.399597	M	412	0.969896	mM	Wako, Japan	204-01322	https://labchem-wako.fujifilm.com/jp/product/detail/W01W0120-0132.html
Supplements	Amino acids (6A, 12, 20)	L(+)-Arginine Hydrochloride	C6H14N4O2・HCl	210.66	6A,12,20	33.8	g	400	mL	0.40112	M	412	0.973593	mM	Wako, Japan	016-04621	https://labchem-wako.fujifilm.com/jp/product/detail/W01W0101-0462.html
Supplements	Amino acids (6B, 12, 20)	L-Leucine	C6H13NO2	131.17	6B,12,20	2.64	g	400	mL	0.0503164	M	103	0.488509	mM	Wako, Japan	124-00852	https://labchem-wako.fujifilm.com/jp/product/detail/W01W0112-0085.html
Supplements	Amino acids (6B, 12, 20)	L-Asparagine Monohydrate	C4H8N2O3・H2O	150.13	6B,12,20	1.5	g	200	mL	0.0499567	M	103	0.485017	mM	Wako, Japan	019-04812	https://labchem-wako.fujifilm.com/jp/product/detail/W01W0101-0481.html
Supplements	Amino acids (12, 20)	L(+)-Glutamine	C5H10N2O3	146.14	12,20	3.6	g	200	mL	0.12317	M	124.096	0.992531	mM	Wako, Japan	074-00522	https://labchem-wako.fujifilm.com/jp/product/detail/W01W0107-0052.html
Supplements	Amino acids (12, 20)	L(-)-Phenylalanine	C6H5CH2CH(NH2)COOH	165.19	12,20	1.66	g	200	mL	0.0502452	M	103	0.487817	mM	Wako, Japan	161-01302	https://labchem-wako.fujifilm.com/jp/product/detail/W01W0116-0130.html
Supplements	Amino acids (12, 20)	L(+)-Isoleucine	CH3CH2CH(CH3)CH(NH2)COOH	131.17	12,20	1.3	g	50	mL	0.198216	M	206	0.962214	mM	Wako, Japan	121-00862	https://labchem-wako.fujifilm.com/jp/product/detail/W01W0112-0086.html
Supplements	Amino acids (12, 20)	L-Valine	C5H11NO2	117.15	12,20	1.76	g	50	mL	0.300469	M	312.121	0.962669	mM	Wako, Japan	228-00082	https://labchem-wako.fujifilm.com/jp/product/detail/W01W0122-0008.html
Supplements	Amino acids (6A, 12, 20)	L-Tryptophan	C11H12N2O2	204.23	6A,12,20	0.52	g	50	mL	0.050923	M	103	0.494398	mM	Wako, Japan	204-03382	https://labchem-wako.fujifilm.com/jp/product/detail/W01W0120-0338.html
Supplements	Amino acids (12, 20)	L-Cysteine Hydrochloride Monohydrate	HSCH2CH(NH2)COOH・HCl・H2O	175.63	12,20	0.45	g	250	mL	0.0102488	M	17.1667	0.597019	mM	Wako, Japan	033-05272	https://labchem-wako.fujifilm.com/jp/product/detail/W01W0103-0527.html
Supplements	Amino acids (6B, 12, 20)	L-Tyrosine	HOC6H4CH2CH(NH2)COOH	181.19	6B,12,20	0.9	g	500	mL	0.00993432	M	17.1667	0.578698	mM	Wako, Japan	202-03562	https://labchem-wako.fujifilm.com/jp/product/detail/W01W0120-0356.html
Supplements	Amino acids (6B, 12, 20)	L-Serine	C3H7NO3	105.09	6B,12,20	29.4	g	700	mL	0.399657	M	412	0.970042	mM	Wako, Japan	195-00404	https://labchem-wako.fujifilm.com/jp/product/detail/W01W0119-0040.html
Supplements	Trace Elements	Hexaammonium Heptamolybdate Tetrahydrate, Crystals	(NH4)6Mo7O24•4H2O	1236	1000x Trace Elements Mix	0.09	g	100	mL	0.000728155	M	215000	3.38677	nM	Wako, Japan	019-03212	https://labchem-wako.fujifilm.com/jp/product/detail/W01W0101-0896.html
Supplements	Trace Elements	Boric acid	H3BO3	61.83	1000x Trace Elements Mix	0.62	g	100	mL	0.100275	M	215000	466.395	nM	Wako, Japan	027-02192	https://labchem-wako.fujifilm.com/jp/product/detail/W01W0102-0219.html
Supplements	Trace Elements	Cobalt(II) Chloride	CoCl2	129.84	1000x Trace Elements Mix	0.18	g	100	mL	0.0138632	M	215000	64.4801	nM	Wako, Japan	035-10982	https://labchem-wako.fujifilm.com/jp/product/detail/W01W0103-1098.html
Supplements	Trace Elements	Copper(II) Sulfate	CuSO4	159.61	1000x Trace Elements Mix	0.06	g	100	mL	0.00375916	M	215000	17.4845	nM	Wako, Japan	030-04442	https://labchem-wako.fujifilm.com/jp/product/detail/W01W0103-0444.html
Supplements	Trace Elements	Manganese(II) Chloride Tetrahydrate	MnCl2・4H2O	197.9	1000x Trace Elements Mix	0.4	g	100	mL	0.0202122	M	215000	94.0104	nM	Wako, Japan	130-00735	https://labchem-wako.fujifilm.com/jp/product/detail/W01W0113-0073.html
Supplements	Trace Elements	Zinc Sulfate Heptahydrate	ZnSO4・7H2O	287.5	1000x Trace Elements Mix	0.07	g	100	mL	0.00243478	M	215000	11.3246	nM	Wako, Japan	264-00402	https://labchem-wako.fujifilm.com/jp/product/detail/W01W0126-0040.html
Supplements	Nucleotides	Adenine	C5H5N5	135.13	10x ACUG	0.135	g	500	mL	0.00199808	M	10	0.199808	mM	Wako, Japan	018-11514	https://labchem-wako.fujifilm.com/jp/product/detail/W01W0101-1151.html
Supplements	Nucleotides	Cytocine	C4H5N3O	111.1	10x ACUG	0.111	g	500	mL	0.0019982	M	10	0.19982	mM	Wako, Japan	015-12303	https://labchem-wako.fujifilm.com/jp/product/detail/W01W0101-1230.html
Supplements	Nucleotides	Uracil	C4H4N2O2	112.09	10x ACUG	0.112	g	500	mL	0.00199839	M	10	0.199839	mM	Wako, Japan	210-00063	https://labchem-wako.fujifilm.com//jp/product/result/product.html?fw=210-00063
Supplements	Nucleotides	Guanine	C5H5N5O	151.13	10x ACUG	0.151	g	500	mL	0.00199828	M	10	0.199828	mM	Wako, Japan	075-01093	https://labchem-wako.fujifilm.com/jp/product/detail/W01W0107-0109.html
Supplements	Vitamins	Thiamin Hydrochloride	C12H17ClN4OS・HCl	337.3	100x VA	0.169	g	25	mL	0.0200415	M	2000	10.0208	uM	Wako, Japan	201-00852	https://labchem-wako.fujifilm.com/jp/product/detail/W01W0120-0085.html
Supplements	Vitamins	Calcium (+)-Pantothenate	[HOCH2C(CH3)2CH(OH)CONHCH2CH2COO]2Ca	476.5	100x VA	0.238	g	25	mL	0.019979	M	2000	9.98951	uM	Wako, Japan	039-14162	https://labchem-wako.fujifilm.com/jp/product/detail/W01W0103-1416.html
Supplements	Vitamins	p-aminobenzoic acid	H2NC6H4COOH	137.13	100x VA	0.069	g	25	mL	0.0201269	M	2000	10.0634	uM	Wako, Japan	015-02332	https://labchem-wako.fujifilm.com/jp/product/detail/W01W0101-0233.html
Supplements	Vitamins	p-hydroxybenzoic acid	HOC6H4COOH	138.12	100x VA	0.069	g	25	mL	0.0199826	M	2000	9.99131	uM	Wako, Japan	084-04102	https://labchem-wako.fujifilm.com/jp/product/detail/W01W0108-0410.html
Supplements	Vitamins	2,3-dihydroxybenzoic acid	C7H6O4	154.12	100x VA	0.077	g	50	mL	0.00999221	M	1000	9.99221	uM	Wako, Japan	351-39811	https://labchem-wako.fujifilm.com/jp/product/result/product.html?fw=351-39811

### Sheet: Table S3
Order	Regulator	Group	Number of effectors (metabolites)	Effectors (metabolites)
104	LysR	MSR	1	1,5-Diaminopentane
28	CdaR	MSR	1	3-Phosphoserine
15	ArsR	MSR	1	ADP
17	AsnC	MSR	1	Alanine
197	YdeO	MSR	1	Deoxyribose-P
32	Cra	MSR	1	Dihydroneopterin
81	HipAB	MSR	1	Dihydropteroate
4	AgaR	MSR	1	Dihydroxyacetone-P
42	CytR	MSR	1	dTDP
196	XylR	MSR	1	gamma-Glutamyl-cysteine
167	SgrR	MSR	1	Glutamic acid
128	NanR	MSR	1	N-Acetyl-D-Glucosamine-P
55	ExuR	MSR	1	NADH
22	BetI	MSR	1	NADPH
127	NagC	MSR	1	Pentose-P
118	MngR	MSR	1	Phosphoenolpyruvate
29	CecR	MSR	1	Propionyl-CoA
71	GatR	MSR	1	Propionyl-CoA
117	MlrA	MSR	1	Propionyl-CoA
176	SoxR	MSR	1	Tryptophan
123	MraZ	MSR	1	Udp-Glucose
13	ArgP	MSR	2	Arginine;Diaminopimelic acid
24	BluR	MSR	2	Isopentenyl diphosphate / Dimethylallyl diphosphate;Pyridoxamine
98	LeuO	MSR	2	Leucine/Isoleucine;Valine
7	AllR	MSR	2	NADH;ADP
40	CynR	MSR	2	NADH;Dihydroneopterin
69	GadX	MSR	2	Pentose-P;Asparagine
45	DhaR	MSR	2	Phosphoenolpyruvate;Dihydroxyacetone-P
103	LsrR	MSR	2	S-Adenosyl-homocysteine;S-Adenosylmethionine
10	AppY	MSR	2	Xanthosine;dCMP
125	Nac	MSR	3	Guanine;N2-Succinyl-glutamate;cAMP
105	MalI	MSR	3	Lysine;O-Succinyl-homoserine;S-Adenosylmethionine
139	PaaX	MSR	3	NADPH;Succinyl-CoA;Propionyl-CoA
68	GadW	MSR	3	Orotate;IMP;Adenylosuccinic acid
70	GalR	MSR	3	Pentose-P;Udp-Glucose;ADP
23	BirA	MSR	3	Pyridoxamine;Oxidized glutathione;Dihydroneopterin
44	DeoR	MSR	4	dTDP;Xanthosine;dCMP;Propionyl-CoA
85	HU	MSR	4	Pentose-P;Udp-Glucose;ADP;ATP
152	RbsR	MSR	4	Xanthosine;dCMP;CMP;CTP
36	GlaR	MSR	5	a-Ketoglutaric acid;Glutamic acid;N2-Succinyl-glutamate;NADPH;O-Acetyl-Serine
185	TrpR	MSR	5	Glutamine;Glutamic acid;Tryptophan;Tyrosine;ATP
120	ModE	MSR	5	Guanine;Inosine;Pyridoxamine;Oxidized glutathione;Dihydroneopterin
165	RutR	MSR	5	Guanine;N2-Succinyl-glutamate;UDP;cAMP;ADP
90	IHF	MSR	6	Glutamic acid;gamma-Glutamyl-cysteine;Citrate;NADPH;Succinyl-CoA;Propionyl-CoA
27	Cbl	MSR	6	Succinate;Riboflavin;2,3-dihydroxybenzoylserine;ADP;ATP;Protoheme
65	Fur	MSR	7	Aspartic acid;Orotate;Erythrose 4-P;Asparagine;Pyridoxamine;IMP;Adenylosuccinic acid
150	PuuR	MSR	7	Glutamine;Glutamic acid;Arginine;N-Acetyl-Glutamic acid;5-Methylthioadenosine;GABA;N-Acetyl-Ornithine
82	HipB	MSR	7	Isopentenyl diphosphate / Dimethylallyl diphosphate;gamma-Glutamyl-cysteine;Dihydropteroate;NAD;AMP;ATP;Coenzyme A
87	HypT	MSR	8	Aspartic acid;Lysine;Methionine;Diaminopimelic acid;ATP;O-Succinyl-homoserine;S-Adenosyl-homocysteine;S-Adenosylmethionine
111	McbR	MSR	8	Deoxyribose-P;Adenine;Guanine;Hypoxanthine;UDP;Cytidine;cAMP;Inosine diphosphate
41	CysB	MSR	8	Glycolaldehyde;a-Ketoglutaric acid;gamma-Glutamyl-cysteine;Reduced glutathione;NADPH;O-Acetyl-Serine;Pyridoxamine 5-Phosphate;Dihydroneopterin
92	IlvY	MSR	9	(2R,3R)-2,3-Dihydroxy-3-methylpentanoate;Reduced glutathione;Riboflavin;2-Isopropylmalic acid;NADP;Oxidized glutathione;Coenzyme A;3-Carboxy-4-methyl-2-oxopentanoate;Pyridoxamine 5-Phosphate
134	NrdR	MSR	10	Deoxyribose-P;Guanine;Hypoxanthine;UDP;Cytidine;cAMP;ADP;ATP;GTP;Inosine diphosphate
38	CueR	MSR	10	Glycolaldehyde;D-Pantothenic acid;Riboflavin;NADH;NADP;ADP;GTP;Coenzyme A;Pyridoxamine 5-Phosphate;Dihydroneopterin
60	Fis	MSR	10	Malate;N-Acetyl-Glutamic acid;gamma-Glutamyl-cysteine;5-Amino-1-(5-phospho-D-ribosyl)imidazole;Fructose-1,6-Bisphosphate;Succinyl-CoA;Citrulline;UTP;GTP;N-Acetyl-Ornithine
66	GadE	MSR	11	Glycolaldehyde;a-Ketoglutaric acid;UDP-N-acetyl-D-Glucosamine;Glutamine;D-Alanyl-Alanine;Pyridoxamine;Xanthosine 5-P;NADPH;UTP;Pyridoxamine 5-Phosphate;Dihydroneopterin
57	FadR	MSR	12	Glycolaldehyde;Pentose-P;Udp-Glucose;UDP-N-acetyl-D-Glucosamine;Pyridoxamine;D-Pantothenic acid;NADH;NADPH;Acetyl-CoA;AMP;Pyridoxamine 5-Phosphate;Dihydroneopterin
114	MetR	MSR	13	Glycolaldehyde;Alanine;Lysine;Diaminopimelic acid;D-Pantothenic acid;Riboflavin;NADH;NADP;Coenzyme A;3-Phosphoserine;O-Succinyl-homoserine;Pyridoxamine 5-Phosphate;S-Adenosyl-homocysteine
113	MetJ	MSR	14	Aspartic acid;Isopentenyl diphosphate / Dimethylallyl diphosphate;Lysine;Methionine;Diaminopimelic acid;gamma-Glutamyl-cysteine;Flavin adenine dinucleotide;Succinyl-CoA;ATP;Coenzyme A;O-Succinyl-homoserine;S-Adenosyl-homocysteine;S-Adenosylmethionine;5-Methyltetrahydrofolic acid
102	Lrp	MSR	14	Glycolaldehyde;a-Ketoglutaric acid;Leucine/Isoleucine;Glutamine;Glutamic acid;Phenylalanine;N2-Succinyl-glutamate;gamma-Glutamyl-cysteine;Xanthosine;dCMP;NADPH;Valine;Pyridoxamine 5-Phosphate;Dihydroneopterin
126	NadR	MSR	14	Glycolaldehyde;Isopentenyl diphosphate / Dimethylallyl diphosphate;D-Pantothenic acid;gamma-Glutamyl-cysteine;Dihydropteroate;Riboflavin;Fumarate;Dihydroxyacetone-P;NADH;NADPH;ADP;ATP;Coenzyme A;Pyridoxamine 5-Phosphate
93	IscR	MSR	17	(2R,3R)-2,3-Dihydroxy-3-methylpentanoate;Deoxyribose-P;Isopentenyl diphosphate / Dimethylallyl diphosphate;Alanine;Leucine/Isoleucine;Hypoxanthine;Dihydropteroate;Riboflavin;2-Isopropylmalic acid;2,3-dihydroxybenzoylserine;UDP;ADP;ATP;Coenzyme A;3-Carboxy-4-methyl-2-oxopentanoate;Pyridoxamine 5-Phosphate;Inosine diphosphate
14	ArgR	MSR	19	Aspartic acid;Ornithine;Glutamine;Lysine;Glutamic acid;Histidine;Arginine;Diaminopimelic acid;N-Acetyl-Glutamic acid;5-Methylthioadenosine;NADPH;Acetyl-CoA;Succinyl-CoA;Citrulline;Argininosuccinic acid;AMP;ATP;Coenzyme A;N-Acetyl-Ornithine
48	DnaA	MSR	19	Glycolaldehyde;Orotate;Dihydroorotate;N-Carbamoyl-aspartate;Deoxyribose-P;Hypoxanthine;5-Amino-1-(5-phospho-D-ribosyl)imidazole;Xanthosine 5-P;UDP;NADH;UMP;cAMP;AMP;ADP;ATP;GTP;Inosine diphosphate;5-Methyltetrahydrofolic acid;Adenylosuccinic acid
138	OxyR	MSR	23	Glycolaldehyde;Deoxyribose-P;Isopentenyl diphosphate / Dimethylallyl diphosphate;Homoserine;Adenosine;Hypoxanthine;D-Pantothenic acid;gamma-Glutamyl-cysteine;Dihydropteroate;Riboflavin;UDP;NADH;NADPH;CMP;ADP;ATP;Coenzyme A;O-Acetyl-Serine;O-Succinyl-homoserine;Pyridoxamine 5-Phosphate;S-Adenosyl-homocysteine;S-Adenosylmethionine;Inosine diphosphate
140	PdhR	MSR	28	Glycolaldehyde;Malate;a-Ketoglutaric acid;Pentose-P;Isopentenyl diphosphate / Dimethylallyl diphosphate;Udp-Glucose;UDP-N-acetyl-D-Glucosamine;D-Pantothenic acid;gamma-Glutamyl-cysteine;Dihydropteroate;Riboflavin;Fumarate;Phosphoenolpyruvate;Dihydroxyacetone-P;Glycerol 3-Phosphate;Citrate;Fructose-1,6-Bisphosphate;UDP;NADH;NADPH;Acetyl-CoA;Succinyl-CoA;UMP;ADP;ATP;Coenzyme A;Pyridoxamine 5-Phosph…
135	NsrR	MSR	31	Glycolaldehyde;a-Ketoglutaric acid;Deoxyribose-P;Pentose-P;Isopentenyl diphosphate / Dimethylallyl diphosphate;Udp-Glucose;UDP-N-acetyl-D-Glucosamine;Glutamic acid;Adenosine;Hypoxanthine;D-Pantothenic acid;gamma-Glutamyl-cysteine;Dihydropteroate;Riboflavin;Phosphoenolpyruvate;Dihydroxyacetone-P;Glycerol 3-Phosphate;Fructose-1,6-Bisphosphate;UDP;NADH;NADPH;Acetyl-CoA;CMP;UMP;AMP;ADP;ATP;Coenzyme A…
148	PurR	MSR	41	Glycolaldehyde;Dihydroorotate;N-Carbamoyl-aspartate;Deoxyribose-P;Isopentenyl diphosphate / Dimethylallyl diphosphate;Proline;Glutamine;Lysine;Glutamic acid;Diaminopimelic acid;Adenosine;Hypoxanthine;N-Acetyl-Glutamic acid;D-Pantothenic acid;N2-Succinyl-glutamate;gamma-Glutamyl-cysteine;5-Amino-1-(5-phospho-D-ribosyl)imidazole;Dihydropteroate;Xanthosine 5-P;Riboflavin;Fumarate;UDP;NADH;NADPH;Citr…
34	Crp	MSR	41	Glycolaldehyde;Malate;a-Ketoglutaric acid;(2R,3R)-2,3-Dihydroxy-3-methylpentanoate;N-Carbamoyl-aspartate;Pentose-P;Seduheptulose 7-P;UDP-N-acetyl-D-Glucosamine;Asparagine;Guanine;Pyridoxamine;N-Acetyl-Glutamic acid;D-Pantothenic acid;N2-Succinyl-glutamate;5-Amino-1-(5-phospho-D-ribosyl)imidazole;Xanthosine 5-P;Riboflavin;Fumarate;Phosphoenolpyruvate;Dihydroxyacetone-P;2-Isopropylmalic acid;4-Hydr…
1	AcrR	non-MSR	NA	NA
2	Ada	non-MSR	NA	NA
3	AdiY	non-MSR	NA	NA
5	AidB	non-MSR	NA	NA
6	AlaS	non-MSR	NA	NA
8	AllS	non-MSR	NA	NA
9	AlsR	non-MSR	NA	NA
11	AraC	non-MSR	NA	NA
12	ArcA	non-MSR	NA	NA
16	AscG	non-MSR	NA	NA
18	AtoC	non-MSR	NA	NA
19	BaeR	non-MSR	NA	NA
20	BasR	non-MSR	NA	NA
21	AccB	non-MSR	NA	NA
25	CadC	non-MSR	NA	NA
26	CaiF	non-MSR	NA	NA
30	ComR	non-MSR	NA	NA
31	CpxR	non-MSR	NA	NA
33	CreB	non-MSR	NA	NA
35	CsgD	non-MSR	NA	NA
37	CspA	non-MSR	NA	NA
39	CusR	non-MSR	NA	NA
43	DcuR	non-MSR	NA	NA
46	DicA	non-MSR	NA	NA
47	DinJ-YafQ	non-MSR	NA	NA
49	DpiA	non-MSR	NA	NA
50	DsdC	non-MSR	NA	NA
51	EbgR	non-MSR	NA	NA
52	EnvR	non-MSR	NA	NA
53	EnvY	non-MSR	NA	NA
54	EvgA	non-MSR	NA	NA
56	FabR	non-MSR	NA	NA
58	FeaR	non-MSR	NA	NA
59	FhlA	non-MSR	NA	NA
61	FlhDC	non-MSR	NA	NA
62	FliZ	non-MSR	NA	NA
63	Fnr	non-MSR	NA	NA
64	FucR	non-MSR	NA	NA
67	GadE-RcsB	non-MSR	NA	NA
72	GcvA	non-MSR	NA	NA
73	GlcC	non-MSR	NA	NA
74	GlpR	non-MSR	NA	NA
75	GlrR	non-MSR	NA	NA
76	GntR	non-MSR	NA	NA
77	GutM	non-MSR	NA	NA
78	HcaR	non-MSR	NA	NA
79	HdfR	non-MSR	NA	NA
80	HigA	non-MSR	NA	NA
83	His.Att	non-MSR	NA	NA
84	H-NS	non-MSR	NA	NA
86	HyfR	non-MSR	NA	NA
88	IclR	non-MSR	NA	NA
89	IdnR	non-MSR	NA	NA
91	Ile.Att	non-MSR	NA	NA
94	KdgR	non-MSR	NA	NA
95	KdpE	non-MSR	NA	NA
96	LacI	non-MSR	NA	NA
97	Leu.Att	non-MSR	NA	NA
99	LexA	non-MSR	NA	NA
100	LldR	non-MSR	NA	NA
101	LrhA	non-MSR	NA	NA
106	MalT	non-MSR	NA	NA
107	MarA	non-MSR	NA	NA
108	MarR	non-MSR	NA	NA
109	MatA	non-MSR	NA	NA
110	MazE	non-MSR	NA	NA
112	MelR	non-MSR	NA	NA
115	MhpR	non-MSR	NA	NA
116	Mlc	non-MSR	NA	NA
119	MntR	non-MSR	NA	NA
121	MprA	non-MSR	NA	NA
122	MqsA	non-MSR	NA	NA
124	MurR	non-MSR	NA	NA
129	NarL	non-MSR	NA	NA
130	NarP	non-MSR	NA	NA
131	NhaR	non-MSR	NA	NA
132	NikR	non-MSR	NA	NA
133	NorR	non-MSR	NA	NA
136	NtrC	non-MSR	NA	NA
137	OmpR	non-MSR	NA	NA
141	PepA	non-MSR	NA	NA
142	PgrR	non-MSR	NA	NA
143	PhoB	non-MSR	NA	NA
144	PhoP	non-MSR	NA	NA
145	DksA	non-MSR	NA	NA
146	PrpR	non-MSR	NA	NA
147	PspF	non-MSR	NA	NA
149	PutA	non-MSR	NA	NA
151	QseB	non-MSR	NA	NA
153	RcdA	non-MSR	NA	NA
154	RclR	non-MSR	NA	NA
155	RcnR	non-MSR	NA	NA
156	RcsAB	non-MSR	NA	NA
157	RcsB	non-MSR	NA	NA
158	RcsB-BglJ	non-MSR	NA	NA
159	RelB	non-MSR	NA	NA
160	RhaR	non-MSR	NA	NA
161	RhaS	non-MSR	NA	NA
162	Rob	non-MSR	NA	NA
163	RstA	non-MSR	NA	NA
164	RtcR	non-MSR	NA	NA
166	SdiA	non-MSR	NA	NA
168	FecI	non-MSR	NA	NA
169	RpoE	non-MSR	NA	NA
170	RpoB	non-MSR	NA	NA
171	RpoH	non-MSR	NA	NA
172	RpoS	non-MSR	NA	NA
173	RpoN	non-MSR	NA	NA
174	RpoD	non-MSR	NA	NA
175	SlyA	non-MSR	NA	NA
177	SoxS	non-MSR	NA	NA
178	StpA	non-MSR	NA	NA
179	SutR	non-MSR	NA	NA
180	TdcA	non-MSR	NA	NA
181	Thr.Att	non-MSR	NA	NA
182	TorR	non-MSR	NA	NA
183	TreR	non-MSR	NA	NA
184	Trp.Att	non-MSR	NA	NA
186	TtdR	non-MSR	NA	NA
187	TyrR	non-MSR	NA	NA
188	UhpA	non-MSR	NA	NA
189	UidR	non-MSR	NA	NA
190	UlaR	non-MSR	NA	NA
191	UTP.Att	non-MSR	NA	NA
192	UvrY	non-MSR	NA	NA
193	UxuR	non-MSR	NA	NA
194	Val.Att	non-MSR	NA	NA
195	XapR	non-MSR	NA	NA
198	YefM	non-MSR	NA	NA
199	YeiL	non-MSR	NA	NA
200	YhaJ	non-MSR	NA	NA
201	PlaR	non-MSR	NA	NA
202	YjjQ	non-MSR	NA	NA
203	PyrR	non-MSR	NA	NA
204	YqhC	non-MSR	NA	NA
205	NfeR	non-MSR	NA	NA
206	ZntR	non-MSR	NA	NA
207	ZraR	non-MSR	NA	NA
208	Zur	non-MSR	NA	NA
209	RNAP	non-MSR	NA	NA
210	BtsR	non-MSR	NA	NA
